# Prime editing enables high-throughput identification and characterization of selective MutSβ inhibitors

**DOI:** 10.64898/2026.10.05.755959

**Authors:** Yangwode Jing, Jun Yan, Denny Yang, Yanjin Chen, Issam Senoussi, James Woodward, Katya Williams, Hahn Kim, Kangning He, Herwin Daub, Vinay Dahiya, Maren Thomsen, Jia Ling, Purnima Ravisankar, Yuri Pritykin, Gabriel Balmus, Petr Cejka, Jeffrey A. Hussmann, Longbin Liu, Thomas F. Vogt, Michael Finley, Britt Adamson

## Abstract

DNA mismatch repair (MMR) maintains genome stability but paradoxically drives expansion of pathogenic repeats responsible for trinucleotide repeat disorders. Attenuating repeat instability through targeted inhibition of MMR is therefore a therapeutic strategy of interest; however, progress is constrained by a lack of robust methods for defining and isolating MMR subpathways. We exploited features of prime editing to profile the effects of core MMR genes on thousands of programmed DNA mispairs in cells and resolved distinct MMR processes, including a noncanonical “loop-directed” mechanism. Guided by these results, we built a set of scalable reporters that detect loss of separable MMR processes and screened ∼72,000 small molecules for activity against MutSβ-directed MMR. This effort identified a novel series of MutSβ inhibitors that reduced (CAG)_n_ expansion in a cell model. Altogether, this study establishes several methods for systematically interrogating MMR, with demonstrated capacity to identify inhibitors of therapeutic value.
