## Supplementary Table 2 for "Prime editing enables high-throughput identification and characterization of selective MutSβ inhibitors"

### Sheet: Table S2
Table S2. sgRNAs, pegRNAs, and siRNAs used in study.
Synthetic sgRNAs
Purpose	sgRNA ID	Description	Full Sequence (5' to 3')
knockout cell line generation	Hs.Cas9.MSH3.1.AA	Targeting MSH3	mG*mG*mA*rCrCrGrUrUrUrGrUrUrArGrCrUrGrArUrUrGrUrUrUrUrArGrArGrCrUrArGrArArArUrArGrCrArArGrUrUrArArArArUrArArGrGrCrUrArGrUrCrCrGrUrUrArUrCrArArCrUrUrGrArArArArArGrUrGrGrCrArCrCrGrArGrUrCrGrGrUrGrCmU*mU*mU*rU
knockout cell line generation	Hs.Cas9.MSH6.1.AF	Targeting MSH6	mA*mG*mC*rCrUrArArGrArCrArCrArArGrGrArUrCrUrGrUrUrUrUrArGrArGrCrUrArGrArArArUrArGrCrArArGrUrUrArArArArUrArArGrGrCrUrArGrUrCrCrGrUrUrArUrCrArArCrUrUrGrArArArArArGrUrGrGrCrArCrCrGrArGrUrCrGrGrUrGrCmU*mU*mU*rU
knockout cell line generation	Hs.Cas9.MSH2.1.AA	Targeting MSH2	mU*mG*mC*rCrUrUrUrCrArArCrArArCrCrGrGrUrUrGrGrUrUrUrUrArGrArGrCrUrArGrArArArUrArGrCrArArGrUrUrArArArArUrArArGrGrCrUrArGrUrCrCrGrUrUrArUrCrArArCrUrUrGrArArArArArGrUrGrGrCrArCrCrGrArGrUrCrGrGrUrGrCmU*mU*mU*rU
knockout cell line generation	Hs.Cas9.PMS2.1.AB	Targeting PMS2	mC*mU*mU*rCrArCrArCrArCrGrGrArGrUrCrArCrUrArGrUrUrUrUrArGrArGrCrUrArGrArArArUrArGrCrArArGrUrUrArArArArUrArArGrGrCrUrArGrUrCrCrGrUrUrArUrCrArArCrUrUrGrArArArArArGrUrGrGrCrArCrCrGrArGrUrCrGrGrUrGrCmU*mU*mU*rU
knockout cell line generation	Hs.Cas9.PMS1.1.AA	Targeting PMS1	mU*mU*mG*rArCrArArCrUrUrArCrGrGrUrUrUrUrCrGrGrUrUrUrUrArGrArGrCrUrArGrArArArUrArGrCrArArGrUrUrArArArArUrArArGrGrCrUrArGrUrCrCrGrUrUrArUrCrArArCrUrUrGrArArArArArGrUrGrGrCrArCrCrGrArGrUrCrGrGrUrGrCmU*mU*mU*rU
knockout cell line generation	Hs.Cas9.MLH3.1.AA	Targeting MLH3	mA*mA*mA*rUrCrGrGrGrArArCrArUrArCrGrUrCrUrUrGrUrUrUrUrArGrArGrCrUrArGrArArArUrArGrCrArArGrUrUrArArArArUrArArGrGrCrUrArGrUrCrCrGrUrUrArUrCrArArCrUrUrGrArArArArArGrUrGrGrCrArCrCrGrArGrUrCrGrGrUrGrCmU*mU*mU*rU
pegRNA plasmids for arrayed experiments
Purpose	Plasmid ID	Edit encoded	Spacer (5' to 3')	Scaffold (5' to 3')	RTT (5' to 3')	PBS (5' to 3')	Riboswitch (5' to 3')	polyT
prime editing at endogenous locus	pYJ093	HEK3 +1-5 bp deletion	GGCCCAGACTGAGCACGTGA	GTTTAAGAGCTATGCTGGAAACAGCATAGCAAGTTTAAATAAGGCTAGTCCGTTATCAACTTGAAAAAGTGGCACCGAGTCGGTGC	TGGAGGAAGCAGGGCTTCCTTTCCTCTGC	CGTGCTCAGTCTG	CGCGGTTCTATCTAGTTACGCGTTAAACCAACTAGAA	TTTTTTT
prime editing at endogenous locus	pYJ161	FANCF +1-5 bp deletion	GGAATCCCTTCTGCAGCACC	GTTTAAGAGCTATGCTGGAAACAGCATAGCAAGTTTAAATAAGGCTAGTCCGTTATCAACTTGAAAAAGTGGCACCGAGTCGGTGC	TGACGTAGGTAGTGCTTGAGACCGCCAGAAGCTCGGAAAAGCGATC	GCTGCAGAAGGGAT	CGCGGTTCTATCTAGTTACGCGTTAAACCAACTAGAA	TTTTTTT
prime editing at endogenous locus	pYJ162	DNMT1 +1-5 bp deletion	GATTCCTGGTGCCAGAAACA	GTTTAAGAGCTATGCTGGAAACAGCATAGCAAGTTTAAATAAGGCTAGTCCGTTATCAACTTGAAAAAGTGGCACCGAGTCGGTGC	AGGAGGAAGCTGCTAAGGACTAGTTCTGCCCTCCCGTCACC	TTCTGGCACCAGGA	CGCGGTTCTATCTAGTTACGCGTTAAACCAACTAGAA	TTTTTTT
prime editing at endogenous locus	pYJ164	VEGFA +1-5 bp deletion	GATGTCTGCAGGCCAGATGA	GTTTAAGAGCTATGCTGGAAACAGCATAGCAAGTTTAAATAAGGCTAGTCCGTTATCAACTTGAAAAAGTGGCACCGAGTCGGTGC	GTGTGTCCCTCTGACAATGTGCCATCTGGAGC	TCTGGCCTGCAGA	CGCGGTTCTATCTAGTTACGCGTTAAACCAACTAGAA	TTTTTTT
prime editing at endogenous locus	pYJ165	RUNX1 +1-5 bp deletion	GCATTTTCAGGAGGAAGCGA	GTTTAAGAGCTATGCTGGAAACAGCATAGCAAGTTTAAATAAGGCTAGTCCGTTATCAACTTGAAAAAGTGGCACCGAGTCGGTGC	TACGAAGGAAATGACTCAAATATGCTGTCTGAAGC	CTTCCTCCTGAAAAT	CGCGGTTCTATCTAGTTACGCGTTAAACCAACTAGAA	TTTTTTT
prime editing at endogenous locus	pYJ415	HEK3 +1 T-to-C substitution	GGCCCAGACTGAGCACGTGA	GTTTAAGAGCTATGCTGGAAACAGCATAGCAAGTTTAAATAAGGCTAGTCCGTTATCAACTTGAAAAAGTGGCACCGAGTCGGTGC	TGGAGGAAGCAGGGCTTCCTTTCCTCTGCCATCG	CGTGCTCAGTCTG	CGCGGTTCTATCTAGTTACGCGTTAAACCAACTAGAA	TTTTTTT
prime editing at endogenous locus	pYJ410	FANCF +1 A-to-T substitution	GGAATCCCTTCTGCAGCACC	GTTTAAGAGCTATGCTGGAAACAGCATAGCAAGTTTAAATAAGGCTAGTCCGTTATCAACTTGAAAAAGTGGCACCGAGTCGGTGC	TGACGTAGGTAGTGCTTGAGACCGCCAGAAGCTCGGAAAAGCGATCCAGGA	GCTGCAGAAGGGAT	CGCGGTTCTATCTAGTTACGCGTTAAACCAACTAGAA	TTTTTTT
prime editing at endogenous locus	pYJ411	DNMT1 +1 A-to-C substitution	GATTCCTGGTGCCAGAAACA	GTTTAAGAGCTATGCTGGAAACAGCATAGCAAGTTTAAATAAGGCTAGTCCGTTATCAACTTGAAAAAGTGGCACCGAGTCGGTGC	AGGAGGAAGCTGCTAAGGACTAGTTCTGCCCTCCCGTCACCCCTGG	TTCTGGCACCAGGA	CGCGGTTCTATCTAGTTACGCGTTAAACCAACTAGAA	TTTTTTT
prime editing at endogenous locus	pYJ413	VEGFA +1 T-to-A substitution	GATGTCTGCAGGCCAGATGA	GTTTAAGAGCTATGCTGGAAACAGCATAGCAAGTTTAAATAAGGCTAGTCCGTTATCAACTTGAAAAAGTGGCACCGAGTCGGTGC	GTGTGTCCCTCTGACAATGTGCCATCTGGAGCCCTCT	TCTGGCCTGCAGA	CGCGGTTCTATCTAGTTACGCGTTAAACCAACTAGAA	TTTTTTT
prime editing at endogenous locus	pYJ414	RUNX1 +1 C-to-G subsitution	GCATTTTCAGGAGGAAGCGA	GTTTAAGAGCTATGCTGGAAACAGCATAGCAAGTTTAAATAAGGCTAGTCCGTTATCAACTTGAAAAAGTGGCACCGAGTCGGTGC	TACGAAGGAAATGACTCAAATATGCTGTCTGAAGC	CTTCCTCCTGAAAAT	CGCGGTTCTATCTAGTTACGCGTTAAACCAACTAGAA	TTTTTTT
siRNAs
Purpose	Catalog ID	Name
Control	D-001810-10-05	ON-TARGETplus Non-targeting Control Pool
Knockdown of MSH3	L-019665-00-0005	ON-TARGETplus Human MSH3 siRNA
