## Supplementary Table 3 for "Prime editing enables high-throughput identification and characterization of selective MutSβ inhibitors"

### Sheet: Table S3
Table S3. Antibodies used in study.
Classification	Target protein	Host species	Conjugation	Vendor	Catalog number	Dilution ratio (v/v)
Primary antibody	MSH3	Mouse	N/A	Santa Cruz Biotech	sc-271079	1:500-1:1,000
Primary antibody	MSH3	Rabbit	N/A	Invitrogen	MA5-36071	1:500
Primary antibody	MSH6 (GTBP)	Mouse	N/A	Santa Cruz Biotech	sc-137015	1:500
Primary antibody	MSH2	Mouse	N/A	Invitrogen	33-7900	1:500
Primary antibody	MLH1	Rabbit	N/A	Invitrogen	MA5-32041	1:500
Primary antibody	PMS2	Rabbit	N/A	Invitrogen	MA5-32044	1:500
Primary antibody	PMS1	Rabbit	N/A	Invitrogen	PA5-35952	1:500
Primary antibody	MLH3	Rabbit	N/A	Proteintech	25298-1-AP	1:500
Primary antibody	GAPDH	Mouse	N/A	Santa Cruz Biotech	sc-47724	1:7,500
Secondary antibody	HRP-goat-anti-mouse IgG light chain	Goat	HRP	Jackson ImmunoResearch	115-035-174	1:8,000-1:10,000
Secondary antibody	HRP-goat-anti-rabbit IgG F(ab)2	Goat	HRP	Jackson ImmunoResearch	111-035-047	1:8,000-1:10,000
