## Supplementary Table 4 for "Prime editing enables high-throughput identification and characterization of selective MutSβ inhibitors"

### Sheet: Table S4
Table S4. DNA oligos and reference amplicons used in study.
Oligo Name	Purpose	Corresponding Reference Amplicon	Oligo Sequence (5' to 3')	Index included in Oligo
oJY461_HEK3_fwd	Illumina amplicon sequencing (PCR1)	HEK3	ACACTCTTTCCCTACACGACGCTCTTCCGATCTNNNNCAGGGAAACGCCCATGCAATTAG	N/A
oJY468_HEK3_rev	Illumina amplicon sequencing (PCR1)	HEK3	TGGAGTTCAGACGTGTGCTCTTCCGATCTCTCTGTTGAGCTCGACCCTGAA	N/A
oJY464_FANCF_fwd	Illumina amplicon sequencing (PCR1)	FANCF	ACACTCTTTCCCTACACGACGCTCTTCCGATCTNNNNCGATGGATGTGGCGCAGGTAG	N/A
oJY471_FANCF_rev	Illumina amplicon sequencing (PCR1)	FANCF	TGGAGTTCAGACGTGTGCTCTTCCGATCTAGACGCTGGGAGATTGACATGC	N/A
oJY466_DNMT1_fwd	Illumina amplicon sequencing (PCR1)	DNMT1	ACACTCTTTCCCTACACGACGCTCTTCCGATCTNNNNCACAACAGCTTCATGTCAGCC	N/A
oJY473_DNMT1_rev	Illumina amplicon sequencing (PCR1)	DNMT1	TGGAGTTCAGACGTGTGCTCTTCCGATCTACGTTAATGTTTCCTGATGGTCC	N/A
oJY467_VEGFA_fwd	Illumina amplicon sequencing (PCR1)	VEGFA	ACACTCTTTCCCTACACGACGCTCTTCCGATCTNNNNACTTGGTGCCAAATTCTTCTCC	N/A
oJY474_VEGFA_rev	Illumina amplicon sequencing (PCR1)	VEGFA	TGGAGTTCAGACGTGTGCTCTTCCGATCTAAAGAGGGAATGGGCTTTGGA	N/A
oJY465_RUNX1_fwd	Illumina amplicon sequencing (PCR1)	RUNX1	ACACTCTTTCCCTACACGACGCTCTTCCGATCTNNNNTCACAAACAAGACAGGGAACTG	N/A
oJY472_RUNX1_rev	Illumina amplicon sequencing (PCR1)	RUNX1	TGGAGTTCAGACGTGTGCTCTTCCGATCTAGATGTAGGGCTAGAGGGGTG	N/A
oPR181_MSH3_fwd	Illumina amplicon sequencing (PCR1)	MSH3	ACACTCTTTCCCTACACGACGCTCTTCCGATCTCTGGGAACTTATTATTGTGGTTAATA	N/A
oPR182_MSH3_rev	Illumina amplicon sequencing (PCR1)	MSH3	TGGAGTTCAGACGTGTGCTCTTCCGATCTAGACGACTTACCTCTGCATCTT	N/A
oYJ010_MSH6_fwd	Illumina amplicon sequencing (PCR1)	MSH6	ACACTCTTTCCCTACACGACGCTCTTCCGATCTTGAACTGTCTTACATTATGGTTTTCC	N/A
oYJ015_MSH6_rev	Illumina amplicon sequencing (PCR1)	MSH6	TGGAGTTCAGACGTGTGCTCTTCCGATCTTCCCCCACTCCACTGCTTAT	N/A
oYJ475_MSH2_fwd	Illumina amplicon sequencing (PCR1)	MSH2	ACACTCTTTCCCTACACGACGCTCTTCCGATCTCATTTTTGCTTTTCTTATTCCTTTTCTC	N/A
oYJ217_MSH2_rev	Illumina amplicon sequencing (PCR1)	MSH2	TGGAGTTCAGACGTGTGCTCTTCCGATCTGACAGAAATATCCTTCTAAAAAGTCAC	N/A
oYJ464_PMS2_fwd	Illumina amplicon sequencing (PCR1)	PMS2	ACACTCTTTCCCTACACGACGCTCTTCCGATCTACAGATTAAGTCCACTCTGTCTTT	N/A
oYJ465_PMS2_rev	Illumina amplicon sequencing (PCR1)	PMS2	TGGAGTTCAGACGTGTGCTCTTCCGATCTAGACACGAAACTATTAGCCTTAGA	N/A
oYJ457_PMS1_fwd	Illumina amplicon sequencing (PCR1)	PMS1	ACACTCTTTCCCTACACGACGCTCTTCCGATCTGGGAGGGTATCAAGGCTGTT	N/A
oYJ458_PMS1_rev	Illumina amplicon sequencing (PCR1)	PMS1	TGGAGTTCAGACGTGTGCTCTTCCGATCTCCCGGCTTATGTTATGTATATTTTACC	N/A
oYJ454_MLH3_fwd	Illumina amplicon sequencing (PCR1)	MLH3	ACACTCTTTCCCTACACGACGCTCTTCCGATCTTGCATGGACCCTAGACTGGA	N/A
oYJ455_MLH3_rev	Illumina amplicon sequencing (PCR1)	MLH3	TGGAGTTCAGACGTGTGCTCTTCCGATCTGTCAATGAGTTTATGTAGCTTTGTCCT	N/A
oYJ480_reporter_fwd_6N	Illumina amplicon sequencing (PCR1)	MutSα- and MutSβ-specific reporters	ACACTCTTTCCCTACACGACGCTCTTCCGATCTNNNNNNAGTCCTCCGACAGACTGAG	N/A
oYJ481_reporter_fwd_7N	Illumina amplicon sequencing (PCR1)	MutSα- and MutSβ-specific reporters	ACACTCTTTCCCTACACGACGCTCTTCCGATCTNNNNNNNAGTCCTCCGACAGACTGAG	N/A
oYJ482_reporter_fwd_8N	Illumina amplicon sequencing (PCR1)	MutSα- and MutSβ-specific reporters	ACACTCTTTCCCTACACGACGCTCTTCCGATCTNNNNNNNNAGTCCTCCGACAGACTGAG	N/A
oYJ488_reporter_rev	Illumina amplicon sequencing (PCR1)	MutSα- and MutSβ-specific reporters	TGGAGTTCAGACGTGTGCTCTTCCGATCTCACCGCTCAGGACAATCCTT	N/A
oYJ023_PE_REV1	Illumina amplicon sequencing (PCR2)	N/A	CAAGCAGAAGACGGCATACGAGATATCGTGATGTGACTGGAGTTCAGACGTGTGCTCTTC	ATCACGAT
oYJ024_PE_REV2	Illumina amplicon sequencing (PCR2)	N/A	CAAGCAGAAGACGGCATACGAGATATACATCGGTGACTGGAGTTCAGACGTGTGCTCTTC	CGATGTAT
oYJ025_PE_REV3	Illumina amplicon sequencing (PCR2)	N/A	CAAGCAGAAGACGGCATACGAGATATGCCTAAGTGACTGGAGTTCAGACGTGTGCTCTTC	TTAGGCAT
oYJ026_PE_REV4	Illumina amplicon sequencing (PCR2)	N/A	CAAGCAGAAGACGGCATACGAGATATTGGTCAGTGACTGGAGTTCAGACGTGTGCTCTTC	TGACCAAT
oYJ027_PE_REV5	Illumina amplicon sequencing (PCR2)	N/A	CAAGCAGAAGACGGCATACGAGATATCACTGTGTGACTGGAGTTCAGACGTGTGCTCTTC	ACAGTGAT
oYJ028_PE_REV6	Illumina amplicon sequencing (PCR2)	N/A	CAAGCAGAAGACGGCATACGAGATATATTGGCGTGACTGGAGTTCAGACGTGTGCTCTTC	GCCAATAT
oYJ029_PE_REV7	Illumina amplicon sequencing (PCR2)	N/A	CAAGCAGAAGACGGCATACGAGATATGATCTGGTGACTGGAGTTCAGACGTGTGCTCTTC	CAGATCAT
oYJ030_PE_REV8	Illumina amplicon sequencing (PCR2)	N/A	CAAGCAGAAGACGGCATACGAGATATTCAAGTGTGACTGGAGTTCAGACGTGTGCTCTTC	ACTTGAAT
oYJ031_PE_REV9	Illumina amplicon sequencing (PCR2)	N/A	CAAGCAGAAGACGGCATACGAGATATCTGATCGTGACTGGAGTTCAGACGTGTGCTCTTC	GATCAGAT
oYJ032_PE_REV10	Illumina amplicon sequencing (PCR2)	N/A	CAAGCAGAAGACGGCATACGAGATATAAGCTAGTGACTGGAGTTCAGACGTGTGCTCTTC	TAGCTTAT
oYJ033_PE_REV11	Illumina amplicon sequencing (PCR2)	N/A	CAAGCAGAAGACGGCATACGAGATATGTAGCCGTGACTGGAGTTCAGACGTGTGCTCTTC	GGCTACAT
oYJ034_PE_REV12	Illumina amplicon sequencing (PCR2)	N/A	CAAGCAGAAGACGGCATACGAGATATTACAAGGTGACTGGAGTTCAGACGTGTGCTCTTC	CTTGTAAT
oYJ035_PE_REV13	Illumina amplicon sequencing (PCR2)	N/A	CAAGCAGAAGACGGCATACGAGATTGTTGACTGTGACTGGAGTTCAGACGTGTGCTCTTC	AGTCAACA
oYJ036_PE_REV14	Illumina amplicon sequencing (PCR2)	N/A	CAAGCAGAAGACGGCATACGAGATACGGAACTGTGACTGGAGTTCAGACGTGTGCTCTTC	AGTTCCGT
oYJ037_PE_REV15	Illumina amplicon sequencing (PCR2)	N/A	CAAGCAGAAGACGGCATACGAGATTCTGACATGTGACTGGAGTTCAGACGTGTGCTCTTC	ATGTCAGA
oYJ038_PE_REV16	Illumina amplicon sequencing (PCR2)	N/A	CAAGCAGAAGACGGCATACGAGATCGGGACGGGTGACTGGAGTTCAGACGTGTGCTCTTC	CCGTCCCG
oYJ039_PE_REV17	Illumina amplicon sequencing (PCR2)	N/A	CAAGCAGAAGACGGCATACGAGATGTGCGGACGTGACTGGAGTTCAGACGTGTGCTCTTC	GTCCGCAC
oYJ040_PE_REV18	Illumina amplicon sequencing (PCR2)	N/A	CAAGCAGAAGACGGCATACGAGATCGTTTCACGTGACTGGAGTTCAGACGTGTGCTCTTC	GTGAAACG
oYJ041_PE_REV19	Illumina amplicon sequencing (PCR2)	N/A	CAAGCAGAAGACGGCATACGAGATAAGGCCACGTGACTGGAGTTCAGACGTGTGCTCTTC	GTGGCCTT
oYJ055_PE_FWD-2a	Illumina amplicon sequencing (PCR2)	N/A	AATGATACGGCGACCACCGAGATCTACACATTACTCGACACTCTTTCCCTACACGAC	ATTACTCG
oYJ056_PE_FWD-2b	Illumina amplicon sequencing (PCR2)	N/A	AATGATACGGCGACCACCGAGATCTACACTCCGGAGAACACTCTTTCCCTACACGAC	TCCGGAGA
oYJ057_PE_FWD-2c	Illumina amplicon sequencing (PCR2)	N/A	AATGATACGGCGACCACCGAGATCTACACCGCTCATTACACTCTTTCCCTACACGAC	CGCTCATT
oYJ058_PE_FWD-2d	Illumina amplicon sequencing (PCR2)	N/A	AATGATACGGCGACCACCGAGATCTACACGAGATTCCACACTCTTTCCCTACACGAC	GAGATTCC
oYJ059_PE_FWD-2e	Illumina amplicon sequencing (PCR2)	N/A	AATGATACGGCGACCACCGAGATCTACACATTCAGAAACACTCTTTCCCTACACGAC	ATTCAGAA
oYJ060_PE_FWD-2f	Illumina amplicon sequencing (PCR2)	N/A	AATGATACGGCGACCACCGAGATCTACACGAATTCGTACACTCTTTCCCTACACGAC	GAATTCGT
oYJ061_PE_FWD-2g	Illumina amplicon sequencing (PCR2)	N/A	AATGATACGGCGACCACCGAGATCTACACCTGAAGCTACACTCTTTCCCTACACGAC	CTGAAGCT
oYJ062_PE_FWD-2h	Illumina amplicon sequencing (PCR2)	N/A	AATGATACGGCGACCACCGAGATCTACACTAATGCGCACACTCTTTCCCTACACGAC	TAATGCGC
oYJ063_PE_FWD-2i	Illumina amplicon sequencing (PCR2)	N/A	AATGATACGGCGACCACCGAGATCTACACCGGCTATGACACTCTTTCCCTACACGAC	CGGCTATG
oYJ064_PE_FWD-2j	Illumina amplicon sequencing (PCR2)	N/A	AATGATACGGCGACCACCGAGATCTACACTCCGCGAAACACTCTTTCCCTACACGAC	TCCGCGAA
oYJ065_PE_FWD-2k	Illumina amplicon sequencing (PCR2)	N/A	AATGATACGGCGACCACCGAGATCTACACTCTCGCGCACACTCTTTCCCTACACGAC	TCTCGCGC
oYJ066_PE_FWD-2l	Illumina amplicon sequencing (PCR2)	N/A	AATGATACGGCGACCACCGAGATCTACACAGCGATAGACACTCTTTCCCTACACGAC	AGCGATAG
oSL059	PCR amplifying the self-targeting constructs (lYJ003 and lYJ004)	N/A	AATGATACGGCGACCACCGAGATCTACACGCACAAAAGGAAACTCACCCT	N/A
oSL055	Custom sequencing primer for self-targeting constructs (lYJ003 and lYJ004)	N/A	GTGTGTTTTGAGACTATAAGTATCCCTTGGAGAACCACCTTGTTG	N/A
oYJ273	RT-qPCR primers for MSH3 amplicon, forward	N/A	CGCCGCACATAGCTACAGAAATTG	N/A
oYJ274	RT-qPCR primers for MSH3 amplicon, reverse	N/A	TTCTTTGGCTCAGAGTTGCCA	N/A
oJL283	RT-qPCR primers for ACTB amplicon, forward	N/A	CACCATTGGCAATGAGCGGTTC	N/A
oJL284	RT-qPCR primers for ACTB amplicon, reverse	N/A	AGGTCTTTGCGGATGTCCACGT	N/A
oYJ379_5'biotin_Adaptor2_fwd2	Amplifying the oligo pools when cloning the self-targeting libraries (lYJ003 and lYJ004)	N/A	5'biotin-TCACAACTACACCAGAAGCGTC	N/A
oYJ380_5'biotin_Adaptor2_rev1	Amplifying the oligo pools when cloning the self-targeting libraries (lYJ003 and lYJ004)	N/A	5'biotin-TCTTCGTCAAAGTGTTGCCTC	N/A
Amplicon Name	Reference Amplicon Sequence (5' to 3')	Related to Figures	Amplified by primers	Genomic or synthetic sequence?	Cell line sequence corresponds to
HEK3	CAGGGAAACGCCCATGCAATTAGTCTATTTCTGCTGCAAGTAAGCATGCATTTGTAGGCTTGATGCTTTTTTTCTGCTTCTCCAGCCCTGGCCTGGGTCAATCCTTGGGGCCCAGACTGAGCACGTGATGGCAGAGGAAAGGAAGCCCTGCTTCCTCCAGAGGGCGTCGCAGGACAGCTTTTCCTAGACAGGGGCTAGTATGTGCAGCTCCTGCACCGGGATACTGGTTGACAAGTTTGGCTGGGCTGGAAGCCAGCACCTAGGGAGGTCCCTGGAAGGGGCCAGCCTCACCAGGAGAGGAGGGACCTGGCCCTTCAGGGTCGAGCTCAACAGAG	2A-2C, S3B	oJY461_HEK3_fwd, oJY468_HEK3_rev	Genomic	K562 and HAP1
FANCF	CGATGGATGTGGCGCAGGTAGCGCGCCCACTGCAAGGCCCGGCGCACGGTGGCGGGGTCCCAGGTGCTGACGTAGGTAGTGCTTGAGACCGCCAGAAGCTCGGAAAAGCGATCCAGGTGCTGCAGAAGGGATTCCATGAGGTGCGCGAAGGCCCTACTTCCGCTTTCACCTTGGAGACGGCGACTCTCTGCGTACTGATTGGAACATCCGCGAAATGATACGCCTCTCTGCAATGCTATTGGTCGAAATGCATGTCAATCTCCCAGCGTCT	2A, S3B, S3E	oJY464_FANCF_fwd, oJY471_FANCF_rev	Genomic	K562, HAP1, and RPE-1 hTERT
DNMT1	CACAACAGCTTCATGTCAGCCAAGGCCACAAACACCATGTACCACACATGTGAACGGACAGATTGACATGTTAAAAACACAACATCAGTGCATGTTGGGGATTCCTGGTGCCAGAAACAGGGGTGACGGGAGGGCAGAACTAGTCCTTAGCAGCTTCCTCCTCCTTTATTTTAGCTGAAGGGAAATAAAAGGAAAAGTCACTCTGGGGAACACGCCCGGTGTCACGCCACTTGACAGGCGAGTAACAGACATGGACCATCAGGAAACATTAACGT	2A, S3B, S3E	oJY466_DNMT1_fwd, oJY473_DNMT1_rev	Genomic	K562, HAP1, and RPE-1 hTERT
VEGFA	ACTTGGTGCCAAATTCTTCTCCCCTGGGAAGCATCCCTGGACACTTCCCAAAGGACCCCAGTCACTCCAGCCTGTTGGCTGCCGCTCACTTTGATGTCTGCAGGCCAGATGAGGGCTCCAGATGGCACATTGTCAGAGGGACACACTGTGGCCCCTGTGCCCAGCCCTGGGCTCTCTGTACATGAAGCAACTCCAGTCCCAAATATGTAGCTGTTTGGGAGGTCAGAAATAGGGGGTCCAGGAGCAAACTCCCCCCACCCCCTTTCCAAAGCCCATTCCCTCTTT	2A, S3B, S3E	oJY467_VEGFA_fwd, oJY474_VEGFA_rev	Genomic	K562, HAP1, and RPE-1 hTERT
RUNX1	TCACAAACAAGACAGGGAACTGGCAGGCACCGAGGCATCTCTGCACCGAGGTGAAACAAGCTGCCATTTCATTACAGGCAAAGCTGAGCAAAAGTAGATATTACAAGACCAGCATGTACTCACCTCTCATGAAGCACTGTGGGTACGAAGGAAATGACTCAAATATGCTGTCTGAAGCCATCGCTTCCTCCTGAAAATGCACCCTCTTCTGAAGGCGGGGGACTCAATGATTTCTTTTACCTTCGGAGCGAAAACCAAGACAGGTCACTGTTTCAGCCTCACCCCTCTAGCCCTACATCT	2A, S3B	oJY465_RUNX1_fwd, oJY472_RUNX1_rev	Genomic	K562, HAP1, and RPE-1 hTERT
MSH3	CTGGGAACTTATTATTGTGGTTAATATTTTTAAAACTTTATACATCTTTTGGTTGCCAGGACACAACACTTTTTGATCTCAGTCAGTTTGGATCATCAAATACAAGTCATGAAAATTTACAGAAAACTGCTTCCAAATCAGCTAACAAACGGTCCAAAAGCATCTATACGCCGCTAGAATTACAATACATAGAAATGAAGCAGCAGCACAAAGATGCAGTTTTGTGTGTGGAATGTGGATATAAGTATAGATTCTTTGGGGAAGATGCAGAGGTAAGTCGTCT	S1E, S3C	oPR181_MSH3_fwd, oPR182_MSH3_rev	Genomic	K562, HAP1, and RPE-1 hTERT
MSH6	TGAACTGTCTTACATTATGGTTTTCCAAATTTTGATTTGTTTTTAAATACTCTTTCCTTGCCTGGCAGGTAGGCACAACTTACGTAACAGATAAGAGTGAAGAAGATAATGAAATTGAGAGTGAAGAGGAAGTACAGCCTAAGACACAAGGATCTAGGCGAAGTAGCCGCCAAATAAAAAAACGAAGGGTCATATCAGATTCTGAGAGTGACATTGGTGGCTCTGATGTGGAATTTAAGCCAGACACTAAGGAGGAAGGAAGCAGTGATGAAATAAGCAGTGGAGTGGGGGA	S1D, S3C	oYJ010_MSH6_fwd, oYJ015_MSH6_rev	Genomic	K562, HAP1, and RPE-1 hTERT
MSH2	CATTTTTGCTTTTCTTATTCCTTTTCTCATAGTAGTTTAAACTATTTCTTTCAAAATAGATAATTCAAAGAGGAGGAATTCTGATCACAGAAAGAAAAAAAGCTGACTTTTCCACAAAAGACATTTATCAGGACCTCAACCGGTTGTTGAAAGGCAAAAAGGGAGAGCAGATGAATAGTGCTGTATTGCCAGAAATGGAGAATCAGGTACATGGATTATAAATGTGAATTACAATATATATAATGTAAATATGTAATATATAATAAATAATATGTAAACTATAGTGACTTTTTAGAAGGATATTTCTGTC	S1F, S3C	oYJ475_MSH2_fwd, oYJ217_MSH2_rev	Genomic	K562, HAP1, and RPE-1 hTERT
PMS2	ACAGATTAAGTCCACTCTGTCTTTATTAGGAAGTAACTGTGAATTTTTTTTTTTTTTTTTCAGTTGCAAAGCCTCATTCCTTTTGTTCAGCTGCCCCCTAGTGACTCCGTGTGTGAAGAGTACGGTTTGAGCTGTTCCGATGCTCTGCATAATCTTTTTTAGTAAGTAGATTGCTGGCAAGAGAACTACAATTGAACATTTTATCCTGAGAGCTTTTTTTTTAAAGATAGTGATTCTAAGGCTAATAGTTTCGTGTCT	S1J	oYJ464_PMS2_fwd, oYJ465_PMS2_rev	Genomic	K562, HAP1, and RPE-1 hTERT
PMS1	GGGAGGGTATCAAGGCTGTTGATGCACCTGTAATGGCAATGAAGTACTACACCTCAAAAATAAATAGTCATGAAGATCTTGAAAATTTGACAACTTACGGTTTTCGTGGAGAAGCCTTGGGGTCAATTTGTTGTATAGCTGAGGTAAGGTAATTATATTGGTTATTTTAGTGATTTCATATTCACTGAACATTACAGTTAAAACTAACCCAGTATTTGGTGAAGTATGGTTTTAATTATTTTTATTATGGTAAAATATACATAACATAAGCCGGG	S1K	oYJ457_PMS1_fwd, oYJ458_PMS1_rev	Genomic	K562, HAP1, and RPE-1 hTERT
MLH3	TGCATGGACCCTAGACTGGAGTTTGAGAAGGTTAGGCAGAGAATAGAAGCTCTCTCACTCATGCACCCTTCCATTTCTTTCTCTTTGAGAAATGATGTTTCTGGTTCCATGGTTCTTCAGCTCCCTAAAACCAAAGACGTATGTTCCCGATTTTGTCAAATTTATGGATTGGGAAAGTCCCAAAAGCTAAGAGAAATAAGTTTTAAATATAAAGAGTTTGAGCTTAGTGGCTATATCAGCTCTGAAGCACATTACAACAAGAATATGCAGTTTTTGTTTGTGAACAAAAGACTAGTTTTAAGGACAAAGCTACATAAACTCATTGAC	S1L	oYJ454_MLH3_fwd, oYJ455_MLH3_rev	Genomic	K562, HAP1, and RPE-1 hTERT
MutSβ-specific reporter	AGTCCTCCGACAGACTGAGTCGCCCGGGTAGAAGGCCTGATAGCCCGGGTGGTCAGCCTGTTTCCCAGGTCTTCACACTCGAAGATTTCGTTGGGGACTGGCGACAGACAGCCGGCTACAACCTGGACCAAGTCCTTGAACAGGGAGGTGTGTCCAGTTTGTTTCAGAATCTCGGGGTGTCCGTAACTCCGATCCAAAGGATTGTCCTGAGCGGTG	S4B	oYJ480_reporter_fwd_6N, oYJ481_reporter_fwd_7N, oYJ482_reporter_fwd_8N, oYJ488_reporter_rev	Synthetic	N/A
MutSα-specific reporter	AGTCCTCCGACAGACTGAGTCGCCCGGGATCTTTGGCTTGATAGGGCTAGGTGGCTTGTCTTCACACTCGAAGATTTCGTTGGGGACTGGCGACAGACAGCCGGCTACAACCTGGACCAAGTCCTTGAACAGGGAGGTGTGTCCAGTTTGTTTCAGAATCTCGGGGTGTCCGTAACTCCGATCCAAAGGATTGTCCTGAGCGGTG	S4B	oYJ480_reporter_fwd_6N, oYJ481_reporter_fwd_7N, oYJ482_reporter_fwd_8N, oYJ488_reporter_rev	Synthetic	N/A
