## Supplementary Table 7 for "Prime editing enables high-throughput identification and characterization of selective MutSβ inhibitors"

### Sheet: Table S7
Table S7. List of MMR reporter plasmids and component sequences used in this study.
Plasmid ID	Description	Component Sequence	Explanation of provided sequence	Backbone
pYJ112	MutSα reporter #1	gatccgacgcgccatctctaggcccgcgccggccccctcgcacggacttgtgggagaagctcggctactcccctgccccggttaatttgcatataatatttcctagtaactatagaggcttaatgtgcgataaaagacagataatctgttctttttaatactagctacattttacatgataggcttggatttctataacttcgtatagcatacattatacgaagttataaacagcacaaaaggaaactcaccctaactgtaaagtaattgtgtgttttgagactaTAAGTATCCCTTGGAGAACCACCTTGTTGGGAGCTCACTCTGTTGCTTGGTTTAAGAGCTATGCTGGAAACAGCATAGCAAGTTTAAATAAGGCTAGTCCGTTATCAACTTGAA…	mU6 promoter + pegRNA + SFFV promoter + edit site + NanoLuc + IRES2 + mCherry	pALD-lentiEGFP-A
pYJ113	MutSα reporter #2	gatccgacgcgccatctctaggcccgcgccggccccctcgcacggacttgtgggagaagctcggctactcccctgccccggttaatttgcatataatatttcctagtaactatagaggcttaatgtgcgataaaagacagataatctgttctttttaatactagctacattttacatgataggcttggatttctataacttcgtatagcatacattatacgaagttataaacagcacaaaaggaaactcaccctaactgtaaagtaattgtgtgttttgagactaTAAGTATCCCTTGGAGAACCACCTTGTTGGCCTCTTCTTCCGCTCTTCCGTTTAAGAGCTATGCTGGAAACAGCATAGCAAGTTTAAATAAGGCTAGTCCGTTATCAACTTGAA…	mU6 promoter + pegRNA + SFFV promoter + edit site + NanoLuc + IRES2 + mCherry	pALD-lentiEGFP-A
pYJ263	MutSβ reporter #T1	gatccgacgcgccatctctaggcccgcgccggccccctcgcacggacttgtgggagaagctcggctactcccctgccccggttaatttgcatataatatttcctagtaactatagaggcttaatgtgcgataaaagacagataatctgttctttttaatactagctacattttacatgataggcttggatttctataacttcgtatagcatacattatacgaagttataaacagcacaaaaggaaactcaccctaactgtaaagtaattgtgtgttttgagactaTAAGTATCCCTTGGAGAACCACCTTGTTGGCAGACGACCGCTCTTGTTCGTTTAAGAGCTATGCTGGAAACAGCATAGCAAGTTTAAATAAGGCTAGTCCGTTATCAACTTGAA…	mU6 promoter + pegRNA + SFFV promoter + edit site + NanoLuc + IRES2 + mCherry	pALD-lentiEGFP-A
pYJ264	MutSβ reporter #T2	gatccgacgcgccatctctaggcccgcgccggccccctcgcacggacttgtgggagaagctcggctactcccctgccccggttaatttgcatataatatttcctagtaactatagaggcttaatgtgcgataaaagacagataatctgttctttttaatactagctacattttacatgataggcttggatttctataacttcgtatagcatacattatacgaagttataaacagcacaaaaggaaactcaccctaactgtaaagtaattgtgtgttttgagactaTAAGTATCCCTTGGAGAACCACCTTGTTGGCTCGTGCGAGTGATAGACCGTTTAAGAGCTATGCTGGAAACAGCATAGCAAGTTTAAATAAGGCTAGTCCGTTATCAACTTGAA…	mU6 promoter + pegRNA + SFFV promoter + edit site + NanoLuc + IRES2 + mCherry	pALD-lentiEGFP-A
pYJ265	MutSβ reporter #T3	gatccgacgcgccatctctaggcccgcgccggccccctcgcacggacttgtgggagaagctcggctactcccctgccccggttaatttgcatataatatttcctagtaactatagaggcttaatgtgcgataaaagacagataatctgttctttttaatactagctacattttacatgataggcttggatttctataacttcgtatagcatacattatacgaagttataaacagcacaaaaggaaactcaccctaactgtaaagtaattgtgtgttttgagactaTAAGTATCCCTTGGAGAACCACCTTGTTGGTAGTCTGTTTGATGATCCAGTTTAAGAGCTATGCTGGAAACAGCATAGCAAGTTTAAATAAGGCTAGTCCGTTATCAACTTGAA…	mU6 promoter + pegRNA + SFFV promoter + edit site + NanoLuc + IRES2 + mCherry	pALD-lentiEGFP-A
pYJ266	MutSβ reporter #T4	gatccgacgcgccatctctaggcccgcgccggccccctcgcacggacttgtgggagaagctcggctactcccctgccccggttaatttgcatataatatttcctagtaactatagaggcttaatgtgcgataaaagacagataatctgttctttttaatactagctacattttacatgataggcttggatttctataacttcgtatagcatacattatacgaagttataaacagcacaaaaggaaactcaccctaactgtaaagtaattgtgtgttttgagactaTAAGTATCCCTTGGAGAACCACCTTGTTGGTCCGAGCCTCCGCCAGACGGTTTAAGAGCTATGCTGGAAACAGCATAGCAAGTTTAAATAAGGCTAGTCCGTTATCAACTTGAA…	mU6 promoter + pegRNA + SFFV promoter + edit site + NanoLuc + IRES2 + mCherry	pALD-lentiEGFP-A
pYJ267	MutSβ reporter #C1	gatccgacgcgccatctctaggcccgcgccggccccctcgcacggacttgtgggagaagctcggctactcccctgccccggttaatttgcatataatatttcctagtaactatagaggcttaatgtgcgataaaagacagataatctgttctttttaatactagctacattttacatgataggcttggatttctataacttcgtatagcatacattatacgaagttataaacagcacaaaaggaaactcaccctaactgtaaagtaattgtgtgttttgagactaTAAGTATCCCTTGGAGAACCACCTTGTTGGGACTATCAAGCTGACCCCCGTTTAAGAGCTATGCTGGAAACAGCATAGCAAGTTTAAATAAGGCTAGTCCGTTATCAACTTGAA…	mU6 promoter + pegRNA + SFFV promoter + edit site + NanoLuc + IRES2 + mCherry	pALD-lentiEGFP-A
pYJ268	MutSβ reporter #C2	gatccgacgcgccatctctaggcccgcgccggccccctcgcacggacttgtgggagaagctcggctactcccctgccccggttaatttgcatataatatttcctagtaactatagaggcttaatgtgcgataaaagacagataatctgttctttttaatactagctacattttacatgataggcttggatttctataacttcgtatagcatacattatacgaagttataaacagcacaaaaggaaactcaccctaactgtaaagtaattgtgtgttttgagactaTAAGTATCCCTTGGAGAACCACCTTGTTGGGTCCCTCCAGCATCTGCTCGTTTAAGAGCTATGCTGGAAACAGCATAGCAAGTTTAAATAAGGCTAGTCCGTTATCAACTTGAA…	mU6 promoter + pegRNA + SFFV promoter + edit site + NanoLuc + IRES2 + mCherry	pALD-lentiEGFP-A
pYJ269, pYJ461	MutSβ reporter #T5	gatccgacgcgccatctctaggcccgcgccggccccctcgcacggacttgtgggagaagctcggctactcccctgccccggttaatttgcatataatatttcctagtaactatagaggcttaatgtgcgataaaagacagataatctgttctttttaatactagctacattttacatgataggcttggatttctataacttcgtatagcatacattatacgaagttataaacagcacaaaaggaaactcaccctaactgtaaagtaattgtgtgttttgagactaTAAGTATCCCTTGGAGAACCACCTTGTTGGGGGAAACAGGCTGACCACCGTTTAAGAGCTATGCTGGAAACAGCATAGCAAGTTTAAATAAGGCTAGTCCGTTATCAACTTGAA…	mU6 promoter + pegRNA + SFFV promoter + edit site + NanoLuc + IRES2 + mCherry	pALD-lentiEGFP-A and FUGW
pYJ270	MutSβ reporter #T6	gatccgacgcgccatctctaggcccgcgccggccccctcgcacggacttgtgggagaagctcggctactcccctgccccggttaatttgcatataatatttcctagtaactatagaggcttaatgtgcgataaaagacagataatctgttctttttaatactagctacattttacatgataggcttggatttctataacttcgtatagcatacattatacgaagttataaacagcacaaaaggaaactcaccctaactgtaaagtaattgtgtgttttgagactaTAAGTATCCCTTGGAGAACCACCTTGTTGGTGCGGAAGAACTTGAGCGTGTTTAAGAGCTATGCTGGAAACAGCATAGCAAGTTTAAATAAGGCTAGTCCGTTATCAACTTGAA…	mU6 promoter + pegRNA + SFFV promoter + edit site + NanoLuc + IRES2 + mCherry	pALD-lentiEGFP-A
pYJ271	MutSβ reporter #T7	gatccgacgcgccatctctaggcccgcgccggccccctcgcacggacttgtgggagaagctcggctactcccctgccccggttaatttgcatataatatttcctagtaactatagaggcttaatgtgcgataaaagacagataatctgttctttttaatactagctacattttacatgataggcttggatttctataacttcgtatagcatacattatacgaagttataaacagcacaaaaggaaactcaccctaactgtaaagtaattgtgtgttttgagactaTAAGTATCCCTTGGAGAACCACCTTGTTGGCTTCCAGCGGGTCTGTATGGTTTAAGAGCTATGCTGGAAACAGCATAGCAAGTTTAAATAAGGCTAGTCCGTTATCAACTTGAA…	mU6 promoter + pegRNA + SFFV promoter + edit site + NanoLuc + IRES2 + mCherry	pALD-lentiEGFP-A
pYJ272	MutSβ reporter #C3	gatccgacgcgccatctctaggcccgcgccggccccctcgcacggacttgtgggagaagctcggctactcccctgccccggttaatttgcatataatatttcctagtaactatagaggcttaatgtgcgataaaagacagataatctgttctttttaatactagctacattttacatgataggcttggatttctataacttcgtatagcatacattatacgaagttataaacagcacaaaaggaaactcaccctaactgtaaagtaattgtgtgttttgagactaTAAGTATCCCTTGGAGAACCACCTTGTTGGCCAGTATTTGAGCAGCCCCGTTTAAGAGCTATGCTGGAAACAGCATAGCAAGTTTAAATAAGGCTAGTCCGTTATCAACTTGAA…	mU6 promoter + pegRNA + SFFV promoter + edit site + NanoLuc + IRES2 + mCherry	pALD-lentiEGFP-A
pYJ273	MutSβ reporter #T8	gatccgacgcgccatctctaggcccgcgccggccccctcgcacggacttgtgggagaagctcggctactcccctgccccggttaatttgcatataatatttcctagtaactatagaggcttaatgtgcgataaaagacagataatctgttctttttaatactagctacattttacatgataggcttggatttctataacttcgtatagcatacattatacgaagttataaacagcacaaaaggaaactcaccctaactgtaaagtaattgtgtgttttgagactaTAAGTATCCCTTGGAGAACCACCTTGTTGGTTCTGGACCCCGGCGGAATGTTTAAGAGCTATGCTGGAAACAGCATAGCAAGTTTAAATAAGGCTAGTCCGTTATCAACTTGAA…	mU6 promoter + pegRNA + SFFV promoter + edit site + NanoLuc + IRES2 + mCherry	pALD-lentiEGFP-A
pYJ274	MutSβ reporter #T9	gatccgacgcgccatctctaggcccgcgccggccccctcgcacggacttgtgggagaagctcggctactcccctgccccggttaatttgcatataatatttcctagtaactatagaggcttaatgtgcgataaaagacagataatctgttctttttaatactagctacattttacatgataggcttggatttctataacttcgtatagcatacattatacgaagttataaacagcacaaaaggaaactcaccctaactgtaaagtaattgtgtgttttgagactaTAAGTATCCCTTGGAGAACCACCTTGTTGGTTCGTGTCCCGCTCCACCGGTTTAAGAGCTATGCTGGAAACAGCATAGCAAGTTTAAATAAGGCTAGTCCGTTATCAACTTGAA…	mU6 promoter + pegRNA + SFFV promoter + edit site + NanoLuc + IRES2 + mCherry	pALD-lentiEGFP-A
pYJ275	MutSα reporter #3	gatccgacgcgccatctctaggcccgcgccggccccctcgcacggacttgtgggagaagctcggctactcccctgccccggttaatttgcatataatatttcctagtaactatagaggcttaatgtgcgataaaagacagataatctgttctttttaatactagctacattttacatgataggcttggatttctataacttcgtatagcatacattatacgaagttataaacagcacaaaaggaaactcaccctaactgtaaagtaattgtgtgttttgagactaTAAGTATCCCTTGGAGAACCACCTTGTTGGCACACATCTTACTGATTATGTTTAAGAGCTATGCTGGAAACAGCATAGCAAGTTTAAATAAGGCTAGTCCGTTATCAACTTGAA…	mU6 promoter + pegRNA + SFFV promoter + edit site + NanoLuc + IRES2 + mCherry	pALD-lentiEGFP-A
pYJ276, pYJ464	MutSα reporter #4	gatccgacgcgccatctctaggcccgcgccggccccctcgcacggacttgtgggagaagctcggctactcccctgccccggttaatttgcatataatatttcctagtaactatagaggcttaatgtgcgataaaagacagataatctgttctttttaatactagctacattttacatgataggcttggatttctataacttcgtatagcatacattatacgaagttataaacagcacaaaaggaaactcaccctaactgtaaagtaattgtgtgttttgagactaTAAGTATCCCTTGGAGAACCACCTTGTTGGTCTTTGGCTTGATAGGGCTGTTTAAGAGCTATGCTGGAAACAGCATAGCAAGTTTAAATAAGGCTAGTCCGTTATCAACTTGAA…	mU6 promoter + pegRNA + SFFV promoter + edit site + NanoLuc + IRES2 + mCherry	pALD-lentEGFP-A and FUGW
pYJ277	MutSα reporter #5	gatccgacgcgccatctctaggcccgcgccggccccctcgcacggacttgtgggagaagctcggctactcccctgccccggttaatttgcatataatatttcctagtaactatagaggcttaatgtgcgataaaagacagataatctgttctttttaatactagctacattttacatgataggcttggatttctataacttcgtatagcatacattatacgaagttataaacagcacaaaaggaaactcaccctaactgtaaagtaattgtgtgttttgagactaTAAGTATCCCTTGGAGAACCACCTTGTTGGGCCATAGAGGTTCACCGTGGTTTAAGAGCTATGCTGGAAACAGCATAGCAAGTTTAAATAAGGCTAGTCCGTTATCAACTTGAA…	mU6 promoter + pegRNA + SFFV promoter + edit site + NanoLuc + IRES2 + mCherry	pALD-lentiEGFP-A
pYJ278	MutSα reporter #6	gatccgacgcgccatctctaggcccgcgccggccccctcgcacggacttgtgggagaagctcggctactcccctgccccggttaatttgcatataatatttcctagtaactatagaggcttaatgtgcgataaaagacagataatctgttctttttaatactagctacattttacatgataggcttggatttctataacttcgtatagcatacattatacgaagttataaacagcacaaaaggaaactcaccctaactgtaaagtaattgtgtgttttgagactaTAAGTATCCCTTGGAGAACCACCTTGTTGGAAAGTTCAGCCACCATCTTGTTTAAGAGCTATGCTGGAAACAGCATAGCAAGTTTAAATAAGGCTAGTCCGTTATCAACTTGAA…	mU6 promoter + pegRNA + SFFV promoter + edit site + NanoLuc + IRES2 + mCherry	pALD-lentiEGFP-A
pYJ331	MutSβ reporter #T5, Firefly luciferase	gatccgacgcgccatctctaggcccgcgccggccccctcgcacggacttgtgggagaagctcggctactcccctgccccggttaatttgcatataatatttcctagtaactatagaggcttaatgtgcgataaaagacagataatctgttctttttaatactagctacattttacatgataggcttggatttctataacttcgtatagcatacattatacgaagttataaacagcacaaaaggaaactcaccctaactgtaaagtaattgtgtgttttgagactaTAAGTATCCCTTGGAGAACCACCTTGTTGGGGGAAACAGGCTGACCACCGTTTAAGAGCTATGCTGGAAACAGCATAGCAAGTTTAAATAAGGCTAGTCCGTTATCAACTTGAA…	mU6 promoter + pegRNA + SFFV promoter + edit site + FLuc + IRES2 + mCherry	pALD-lentiEGFP-A
pYJ328	MutSβ reporter #T5, Renilla luciferase	gatccgacgcgccatctctaggcccgcgccggccccctcgcacggacttgtgggagaagctcggctactcccctgccccggttaatttgcatataatatttcctagtaactatagaggcttaatgtgcgataaaagacagataatctgttctttttaatactagctacattttacatgataggcttggatttctataacttcgtatagcatacattatacgaagttataaacagcacaaaaggaaactcaccctaactgtaaagtaattgtgtgttttgagactaTAAGTATCCCTTGGAGAACCACCTTGTTGGGGGAAACAGGCTGACCACCGTTTAAGAGCTATGCTGGAAACAGCATAGCAAGTTTAAATAAGGCTAGTCCGTTATCAACTTGAA…	mU6 promoter + pegRNA + SFFV promoter + edit site + RLuc + IRES2 + mCherry	pALD-lentiEGFP-A
