## Supplementary Table 8 for "Prime editing enables high-throughput identification and characterization of selective MutSβ inhibitors"

### Sheet: Table S8
Table S8. Results of primary small molecule screen and identified hits.
Collection	Rank in screen	Name (if applicable)	SMILES	Fraction of MutSβ-specific reporter activation relative to cmpd1 control in primary screen	Fraction of MutSβ-specific reporter activation relative to cmpd1 control in secondary test	Significantly activated MutSα-specific reporter in secondary test?	Repeat entry in table
General	1	Hit 1 (aka SBi-001)	CC1=CC=C(C=C1)N2C3=C(C=CC=N3)S(=O)(C(C(N4CCC(C)CC4)=O)=N2)=O	0.378165	N/A	N/A	FALSE
General	2	Hit 2 (cmpd1 analog)	CC(Cl)C(=O)NC1=NC2=CC(=CC=C2S1)S(C)(=O)=O	0.150789	N/A	N/A	FALSE
General	3	Hit 3	CC1=NC(=NC(=C1)C1=CN=CC=C1)N1CCCC1	0.132996	N/A	N/A	FALSE
General	4	Hit 4 (aka SBi-002)	CC1=CC=C(C=C1)N2C3=C(C=CC=N3)S(=O)(C(C(N4CCN(C)CCC4)=O)=N2)=O	0.131138	N/A	N/A	FALSE
General	5	Hit 5 (aka SBi-003)	CC(C)N(CC1)CCN1C(C1=NN(c(cc2)ccc2Cl)c2ncccc2S1(=O)=O)=O	0.129407	N/A	N/A	FALSE
Bioactive (10 µM)	1	Liothyronine	[Na+].N[C@@H](CC1=CC(I)=C(OC2=CC(I)=C(O)C=C2)C(I)=C1)C([O-])=O	0.206433	0.0904	TRUE	TRUE
Bioactive (10 µM)	2	Ribavirin	NC(=O)C1=NN(C=N1)[C@@H]1O[C@H](CO)[C@@H](O)[C@H]1O	0.200229	0.11939	TRUE	TRUE
Bioactive (10 µM)	3	N/A	CCCC1O[C@@H]2CC3C4CCC5=CC(=O)C=CC5(C)C4[C@@H](O)CC3(C)[C@@]2(O1)C(=O)CO	0.186834	0.13697	TRUE	TRUE
Bioactive (10 µM)	4	Levocarnitine propionate hydrochloride	[Cl-].CCC(=O)O[C@H](CC(O)=O)C[N+](C)(C)C	0.18244	0.01165	TRUE	TRUE
Bioactive (10 µM)	5	Docosanol	CCCCCCCCCCCCCCCCCCCCCCO	0.18063	0.1119	TRUE	FALSE
Bioactive (10 µM)	6	Topamax	CC1(C)O[C@@H]2CO[C@@]3(COS(N)(=O)=O)OC(C)(C)O[C@H]3[C@@H]2O1	0.17601	-0.01415	FALSE	TRUE
Bioactive (10 µM)	7	Domperidone	ClC1=CC2=C(C=C1)N(C1CCN(CCCN3C(=O)NC4=C3C=CC=C4)CC1)C(=O)N2	0.173066	0.0656	TRUE	FALSE
Bioactive (10 µM)	8	Methysergide Maleate	OC(=O)\C=C/C(O)=O.CC[C@@H](CO)NC(=O)[C@H]1CN(C)[C@@H]2CC3=CN(C)C4=CC=CC(=C34)C2=C1	0.17071	0.08605	TRUE	FALSE
Bioactive (10 µM)	9	Oxaliplatin	O=C1O[Pt]OC1=O.NC1CCCC[C@H]1N	0.166813	0.12916	TRUE	FALSE
Bioactive (10 µM)	10	N(4)-Acetylsulfisoxazole	CC(=O)NC1=CC=C(C=C1)S(=O)(=O)NC1=C(C)C(C)=NO1	0.159094	0.12526	TRUE	FALSE
Bioactive (10 µM)	11	N/A	OC(=O)CCC(O)=O.O=C(O[C@H]1CN2CCC1CC2)C1NCC2=CC=CC=C2[C@@H]1C1=CC=CC=C1	0.155104	0.04945	FALSE	FALSE
Bioactive (10 µM)	12	Ribavirin	NC(=O)C1=NN(C=N1)[C@@H]1O[C@H](CO)[C@@H](O)[C@H]1O	0.152659	0.15089	TRUE	TRUE
Bioactive (10 µM)	13	Bunolol hydrochloride	Cl.CC(C)(C)NCC(O)COC1=CC=CC2=C1CCCC2=O	0.149586	0.02165	FALSE	TRUE
Bioactive (10 µM)	14	Sitagliptin phosphate monohydrate	O.OP(O)(O)=O.N[C@@H](CC(=O)N1CCN2C(C1)=NN=C2C(F)(F)F)CC1=C(F)C=C(F)C(F)=C1	0.139036	0.09669	TRUE	FALSE
Bioactive (10 µM)	15	N/A	C[C@@H]1CC2C3CCC4=CC(=O)C=C[C@]4(C)[C@@]3(Cl)[C@@H](O)C[C@]2(C)[C@@]1(OC(=O)C1=CC=CO1)C(=O)CCl	0.136056	0.03398	TRUE	TRUE
Bioactive (10 µM)	16	Valacyclovir Hydrochloride	Cl.CC(C)[C@H](N)C(=O)OCCOCN1C=NC2=C1N=C(N)NC2=O	0.134984	0.05157	TRUE	TRUE
Bioactive (10 µM)	17	Chlorquinaldol	CC1=NC2=C(O)C(Cl)=CC(Cl)=C2C=C1	0.13099	0.06525	TRUE	TRUE
Bioactive (10 µM)	18	Rivastigmine Tartrate	O[C@H]([C@@H](O)C(O)=O)C(O)=O.CCN(C)C(=O)OC1=CC=CC(=C1)[C@H](C)N(C)C	0.121968	0.08776	TRUE	FALSE
Bioactive (10 µM)	19	Liothyronine	[Na+].C(=O)([C@H](Cc1cc(c(c(c1)I)Oc1cc(c(cc1)O)I)I)N)[O-]	0.119072	0.07251	TRUE	TRUE
Bioactive (10 µM)	20	N/A	COC1=C(C(=CC(O)=C1)C(=O)C1=CC=CC=C1)S(O)(=O)=O	0.109903	0.016103	FALSE	FALSE
Bioactive (10 µM)	21	Levothyroxine	N[C@@H](CC1=CC(I)=C(OC2=CC(I)=C(O)C(I)=C2)C(I)=C1)C(O)=O	0.108563	0.07732	TRUE	TRUE
Bioactive (10 µM)	22	Tetrac	OC(=O)CC1=CC(I)=C(OC2=CC(I)=C(O)C(I)=C2)C(I)=C1	0.106028	0.06657	TRUE	TRUE
Bioactive (10 µM)	23	N/A	[Na+].[Na+].[Na+].CC1=C2O[Mn]OC3=C(C)N=C(COP(O)([O-])=O)C=C3CN(CC([O-])=O)CCN(CC(O)=O)CC2=CC(COP(O)([O-])=O)=N1	0.105824	0.01983	TRUE	FALSE
Bioactive (10 µM)	24	Prednisolone	C[C@]12C[C@@H]([C@H]3[C@H]([C@@H]1CC[C@@]2(C(=O)COP(=O)([O-])[O-])O)CCC1=CC(=O)C=C[C@]31C)O.[Na+].[Na+]	0.101503	0.03403	TRUE	TRUE
Bioactive (10 µM)	25	N/A	CC(=O)OCC(=O)[C@@]1(O)CCC2C3CCC4=CC(=O)CC[C@]4(C)[C@@]3(F)[C@@H](O)C[C@]12C	0.0985497	N/A	N/A	TRUE
Bioactive (10 µM)	26	N/A	C[C@]12C[C@H](O)C3C(CCC4=CC(=O)CC[C@]34C)C1CC[C@]2(O)C(=O)CO	0.0974119	N/A	N/A	TRUE
Bioactive (10 µM)	27	Milrinone	CC1=C(C=C(C#N)C(=O)N1)C1=CC=NC=C1	0.0958421	N/A	N/A	FALSE
Bioactive (10 µM)	28	Bephenium Hydroxynaphthoate	OC1=CC2=CC=CC=C2C=C1C([O-])=O.C[N+](C)(CCOC1=CC=CC=C1)CC1=CC=CC=C1	0.094662	N/A	N/A	FALSE
Bioactive (10 µM)	29	Tiratricol	OC(=O)CC1=CC(I)=C(OC2=CC(I)=C(O)C=C2)C(I)=C1	0.0944616	N/A	N/A	FALSE
Bioactive (10 µM)	30	Imexon	N=C1NC(=O)N2CC12	0.09441	N/A	N/A	FALSE
Bioactive (10 µM)	31	N/A	Cl.CC(CNCCC1=CC(O)=C(O)C=C1)CC1=CC(O)=CC=C1	0.0916903	N/A	N/A	TRUE
Bioactive (10 µM)	32	Ribavirin	NC(=O)C1=NN(C=N1)[C@@H]1O[C@H](CO)[C@@H](O)[C@H]1O	0.0915366	N/A	N/A	TRUE
Bioactive (10 µM)	33	Cetirizine Hydrochloride	Cl.Cl.OC(=O)COCCN1CCN(CC1)C(C1=CC=CC=C1)C1=CC=C(Cl)C=C1	0.0912671	N/A	N/A	TRUE
Bioactive (10 µM)	34	Prenyletin	CC(C)=CCOC1=C(O)C=C2C=CC(=O)OC2=C1	0.0904753	N/A	N/A	FALSE
Bioactive (10 µM)	35	Flumethazone pivalate	C[C@@H]1CC2C3C[C@H](F)C4=CC(=O)C=C[C@]4(C)[C@@]3(F)[C@@H](O)C[C@]2(C)[C@@]1(O)C(=O)COC(=O)C(C)(C)C	0.0901417	N/A	N/A	TRUE
Bioactive (10 µM)	36	N/A	CC(=O)N[C@H]1[C@@H](O)C[C@](O)(O[C@@H]1C(O)[C@H](O)CO)C(O)=O	0.0887379	N/A	N/A	TRUE
Bioactive (10 µM)	37	Triamcinolone	C[C@@]12[C@](C(=O)CO)(O)[C@H](O)C[C@H]1[C@@H]1CCC3=CC(=O)C=C[C@]3(C)[C@@]1(F)[C@@H](O)C2	0.0865736	N/A	N/A	FALSE
Bioactive (10 µM)	38	Piperidolate Hydrochloride	Cl.CCN1CCCC(C1)OC(=O)C(C1=CC=CC=C1)C1=CC=CC=C1	0.083951	N/A	N/A	FALSE
Bioactive (10 µM)	39	N/A	C\C1=C/CC[C@]2(C)OC2[C@H]2OC(=O)C(=C)[C@@H]2CC1	0.0836861	N/A	N/A	FALSE
Bioactive (10 µM)	40	Propafenone Hydrochloride	Cl.CCCNCC(O)COC1=CC=CC=C1C(=O)CCC1=CC=CC=C1	0.0826553	N/A	N/A	FALSE
Bioactive (10 µM)	41	Iopanoic Acid	CCC(CC1=C(I)C=C(I)C(N)=C1I)C(O)=O	0.0819445	N/A	N/A	FALSE
Bioactive (10 µM)	42	N/A	Cl.CO\N=C(\C(=O)N[C@H]1[C@H]2SCC=C(N2C1=O)C(=O)OCSC(=O)C1=CC=CO1)C1=CSC(N)=N1	0.0814638	N/A	N/A	FALSE
Bioactive (10 µM)	43	N/A	C[C@]12C[C@H](O)[C@@]3(F)C(CCC4=CC(=O)C=C[C@]34C)C1C[C@@H](O)[C@]2(O)C(=O)CO	0.0779305	N/A	N/A	FALSE
Bioactive (20 µM)	1	Ribavirin	NC(=O)C1=NN(C=N1)[C@@H]1O[C@H](CO)[C@@H](O)[C@H]1O	0.300687	0.15368	TRUE	TRUE
Bioactive (20 µM)	2	Fluorometholone	C1=CC(=O)C=C2[C@H](C[C@H]3[C@@H]4CC[C@]([C@]4(C[C@@H]([C@@]3([C@@]12C)F)O)C)(O)C(=O)C)C	0.218471	-0.0166	FALSE	FALSE
Bioactive (20 µM)	3	Ribavirin	NC(=O)C1=NN(C=N1)[C@@H]1O[C@H](CO)[C@@H](O)[C@H]1O	0.192472	0.19193	TRUE	TRUE
Bioactive (20 µM)	4	Liothyronine	[Na+].N[C@@H](CC1=CC(I)=C(OC2=CC(I)=C(O)C=C2)C(I)=C1)C([O-])=O	0.188442	0.10474	TRUE	TRUE
Bioactive (20 µM)	5	N/A	CCCC1O[C@@H]2CC3C4CCC5=CC(=O)C=CC5(C)C4[C@@H](O)CC3(C)[C@@]2(O1)C(=O)CO	0.157413	0.13207	TRUE	TRUE
Bioactive (20 µM)	6	Levocarnitine propionate hydrochloride	[Cl-].CCC(=O)O[C@H](CC(O)=O)C[N+](C)(C)C	0.149719	0.16001	TRUE	TRUE
Bioactive (20 µM)	7	Andrographolide	C[C@@]1(CO)[C@H](O)CC[C@@]2(C)[C@H](C\C=C3/[C@H](O)COC3=O)C(=C)CCC12	0.147054	-0.01623	FALSE	FALSE
Bioactive (20 µM)	8	Zomepirac	CN1C(CC(O)=O)=CC(C)=C1C(=O)C1=CC=C(Cl)C=C1	0.144982	0.04936	TRUE	FALSE
Bioactive (20 µM)	9	Liothyronine	[Na+].C(=O)([C@H](Cc1cc(c(c(c1)I)Oc1cc(c(cc1)O)I)I)N)[O-]	0.135751	0.08621	TRUE	TRUE
Bioactive (20 µM)	10	Chlorquinaldol	CC1=NC2=C(O)C(Cl)=CC(Cl)=C2C=C1	0.135148	0.09331	TRUE	TRUE
Bioactive (20 µM)	11	Flumethazone pivalate	C[C@@H]1CC2C3C[C@H](F)C4=CC(=O)C=C[C@]4(C)[C@@]3(F)[C@@H](O)C[C@]2(C)[C@@]1(O)C(=O)COC(=O)C(C)(C)C	0.132789	0.05149	TRUE	TRUE
Bioactive (20 µM)	12	Valacyclovir Hydrochloride	Cl.CC(C)[C@H](N)C(=O)OCCOCN1C=NC2=C1N=C(N)NC2=O	0.130972	0.04386	TRUE	TRUE
Bioactive (20 µM)	13	N/A	C[C@@H]1CC2C3CCC4=CC(=O)C=C[C@]4(C)[C@@]3(Cl)[C@@H](O)C[C@]2(C)[C@@]1(OC(=O)C1=CC=CO1)C(=O)CCl	0.117036	0.04782	TRUE	TRUE
Bioactive (20 µM)	14	Topamax	CC1(C)O[C@@H]2CO[C@@]3(COS(N)(=O)=O)OC(C)(C)O[C@H]3[C@@H]2O1	0.116735	-0.09454	FALSE	TRUE
Bioactive (20 µM)	15	Levothyroxine	C(=O)([C@@H](N)Cc1cc(I)c(Oc2cc(I)c(O)c(I)c2)c(I)c1)O	0.112813	0.093835	TRUE	TRUE
Bioactive (20 µM)	16	Imetit dihydrobromide	Br.Br.NC(=N)SCCC1=CNC=N1	0.112712	-0.00059	FALSE	FALSE
Bioactive (20 µM)	17	Sulfadoxine	COC1=NC=NC(NS(=O)(=O)C2=CC=C(N)C=C2)=C1OC	0.108202	0.0688	TRUE	FALSE
Bioactive (20 µM)	18	Prednisolone	C[C@]12C[C@@H]([C@H]3[C@H]([C@@H]1CC[C@@]2(C(=O)COP(=O)([O-])[O-])O)CCC1=CC(=O)C=C[C@]31C)O.[Na+].[Na+]	0.105339	0.03566	TRUE	TRUE
Bioactive (20 µM)	19	N/A	C[C@H]1CC2C3CC[C@](O)(C(=O)CO)[C@@]3(C)C[C@H](O)C2[C@@]2(C)C=CC(=O)C=C12	0.104196	0.06067	TRUE	FALSE
Bioactive (20 µM)	20	N/A	CC(=O)OCC(=O)[C@@]1(O)CCC2C3CCC4=CC(=O)CC[C@]4(C)[C@@]3(F)[C@@H](O)C[C@]12C	0.103753	0.03263	TRUE	TRUE
Bioactive (20 µM)	21	Adenine (Vitamin B4)	NC1=NC=NC2=C1N=CN2	0.0999731	N/A	N/A	FALSE
Bioactive (20 µM)	22	17alpha-Hydroxyprogeoterone	CC(=O)[C@@]1(O)CCC2C3CCC4=CC(=O)CC[C@]4(C)C3CC[C@]12C	0.0980822	N/A	N/A	FALSE
Bioactive (20 µM)	23	Tetrac	OC(=O)CC1=CC(I)=C(OC2=CC(I)=C(O)C(I)=C2)C(I)=C1	0.0979074	N/A	N/A	TRUE
Bioactive (20 µM)	24	N/A	CC(=O)N[C@H]1[C@@H](O)C[C@](O)(O[C@@H]1C(O)[C@H](O)CO)C(O)=O	0.0977269	N/A	N/A	TRUE
Bioactive (20 µM)	25	N/A	CC1(C)O[C@@H]2CC3C4C[C@H](F)C5=CC(=O)C=C[C@]5(C)[C@@]4(F)[C@@H](O)C[C@]3(C)[C@@]2(O1)C(=O)CO	0.0969983	N/A	N/A	FALSE
Bioactive (20 µM)	26	8-Bromo-cAMP sodium	[Na+].NC1=NC=NC2=C1N=C(Br)N2C1OC2CO[P@]([O-])(=O)O[C@@H]2C1O	0.0966615	N/A	N/A	FALSE
Bioactive (20 µM)	27	Desonide	[C@@]12([C@@]3([C@@H](C[C@H]1OC(O2)(C)C)[C@H]1[C@H]([C@H](C3)O)[C@@]2(C(=CC(=O)C=C2)CC1)C)C)C(=O)CO	0.0965149	N/A	N/A	FALSE
Bioactive (20 µM)	28	Levothyroxine	N[C@@H](CC1=CC(I)=C(OC2=CC(I)=C(O)C(I)=C2)C(I)=C1)C(O)=O	0.0960014	N/A	N/A	TRUE
Bioactive (20 µM)	29	Bunolol hydrochloride	Cl.CC(C)(C)NCC(O)COC1=CC=CC2=C1CCCC2=O	0.093245	N/A	N/A	TRUE
Bioactive (20 µM)	30	N/A	C[C@]12C[C@H](O)C3C(CCC4=CC(=O)CC[C@]34C)C1CC[C@]2(O)C(=O)CO	0.0910802	N/A	N/A	TRUE
Bioactive (20 µM)	31	N/A	Cl.CC(CNCCC1=CC(O)=C(O)C=C1)CC1=CC(O)=CC=C1	0.0894137	N/A	N/A	TRUE
Bioactive (20 µM)	32	Liothyronine	N[C@@H](Cc1cc(I)c(Oc2ccc(O)c(I)c2)c(I)c1)C(O)=O	0.0889321	N/A	N/A	TRUE
Bioactive (20 µM)	33	Cetirizine Hydrochloride	Cl.Cl.OC(=O)COCCN1CCN(CC1)C(C1=CC=CC=C1)C1=CC=C(Cl)C=C1	0.0866838	N/A	N/A	TRUE
Bioactive (20 µM)	34	Rivastigmine Tartrate	O[C@H]([C@@H](O)C(O)=O)C(O)=O.CCN(C)C(=O)Oc1cccc(c1)[C@H](C)N(C)C	0.085695	N/A	N/A	TRUE
Bioactive (20 µM)	35	(3R,5S)-fluvastatin	CC(C)N1C(\C=C\[C@@H](O)C[C@@H](O)CC(O)=O)=C(C2=CC=CC=C12)C1=CC=C(F)C=C1	0.0852274	N/A	N/A	FALSE
Bioactive (20 µM)	36	Temozolomide	CN1N=NC2=C(N=CN2C1=O)C(N)=O	0.0848229	N/A	N/A	FALSE
Bioactive (20 µM)	37	Metoprolol Succinate	CC(C)NCC(COc1ccc(cc1)CCOC)O.C(CC(=O)O)C(=O)O.CC(C)NCC(COc1ccc(cc1)CCOC)O	0.0832822	N/A	N/A	FALSE
Bioactive (20 µM)	38	Closantel	CC1=CC(C(C#N)C2=CC=C(Cl)C=C2)=C(Cl)C=C1NC(=O)C1=CC(I)=CC(I)=C1O	0.0825979	N/A	N/A	FALSE
