## Supplementary Table 9 for "Prime editing enables high-throughput identification and characterization of selective MutSβ inhibitors"

### Sheet: Table S9
Table S9. Results of structure-activity relationship study.
Name/ID	SMILES	Maximum effect on MutSβ-specific reporter activation (reporter signal fold change relative to DMSO) from 0 to 20 µM	Maximum effect on MutSα-specific reporter activation (reporter signal fold change relative to DMSO) from 0 to 20 µM	Viability (measured by CellTiter-Glo, fold change to DMSO) at 20 µM	Category	Vendor
SBi-001	CC1=CC=C(C=C1)N2C3=C(C=CC=N3)S(=O)(C(C(N4CCC(C)CC4)=O)=N2)=O	4.52658	0.905892	0.708787	Original hit, resynthesized	WuXi AppTec
SBi-002	CC1=CC=C(C=C1)N2C3=C(C=CC=N3)S(=O)(C(C(N4CCN(C)CCC4)=O)=N2)=O	1.98301	0.943613	0.850743	Original hit, resynthesized	WuXi AppTec
SBi-003 (aka M789-0648)	CC(C)N(CC1)CCN1C(C1=NN(c(cc2)ccc2Cl)c2ncccc2S1(=O)=O)=O	1.69276	0.883306	0.743884	Original hit, resynthesized	ChemDiv
SBi-004	CC1=CC=C(C=C1)N2C3=C(C=CC=N3)S(=O)(C(C(N4CCCC(C)C4)=O)=N2)=O	3.07559	0.908001	0.710945	Identified in primary small molecule screen but scored below hit threshold	WuXi AppTec
SBi-005 (aka M789-0023)	O=C(C1=NN(c2ccccc2)c(nccc2)c2S1(=O)=O)N1CCOCC1	3.60795	0.929161	1.01286	Analogs that have SBi scaffold but with different functional groups	ChemDiv
M789-0030	O=C(C1=NN(c2ccccc2)c(nccc2)c2S1(=O)=O)N(CC1)CCN1c1ccccc1	1.62838	0.845588	0.426466	Analogs that have SBi scaffold but with different functional groups	ChemDiv
M789-0078	Cc(cc1)ccc1N(c1c2cccn1)N=C(C(N1CCCC1)=O)S2(=O)=O	2.51382	0.873114	0.820043	Analogs that have SBi scaffold but with different functional groups	ChemDiv
M789-0086	Cc(cc1)ccc1N(c1c2cccn1)N=C(C(N1CCCCCC1)=O)S2(=O)=O	3.82451	0.871341	0.797681	Analogs that have SBi scaffold but with different functional groups	ChemDiv
M789-0088	Cc(cc1)ccc1N(c1c2cccn1)N=C(C(N1CCSCC1)=O)S2(=O)=O	3.50821	0.870921	0.728057	Analogs that have SBi scaffold but with different functional groups	ChemDiv
M789-0091	CCCN(CC1)CCN1C(C1=NN(c2ccc(C)cc2)c(nccc2)c2S1(=O)=O)=O	2.4632	0.795717	0.748174	Analogs that have SBi scaffold but with different functional groups	ChemDiv
M789-0093	CC(N(CC1)CCN1C(C1=NN(c2ccc(C)cc2)c(nccc2)c2S1(=O)=O)=O)=O	2.12258	0.847011	0.809793	Analogs that have SBi scaffold but with different functional groups	ChemDiv
M789-0096	Cc(cc1)ccc1N(c1c2cccn1)N=C(C(N1CCN(CC=C)CC1)=O)S2(=O)=O	2.48345	0.843956	0.827884	Analogs that have SBi scaffold but with different functional groups	ChemDiv
M789-0098	CCCCN(CC1)CCN1C(C1=NN(c2ccc(C)cc2)c(nccc2)c2S1(=O)=O)=O	2.21853	0.858924	0.768937	Analogs that have SBi scaffold but with different functional groups	ChemDiv
M789-0099	CC(C)CN(CC1)CCN1C(C1=NN(c2ccc(C)cc2)c(nccc2)c2S1(=O)=O)=O	2.58308	0.880259	0.760502	Analogs that have SBi scaffold but with different functional groups	ChemDiv
M789-0640	CC(CC1)CCN1C(C1=NN(c(cc2)ccc2Cl)c2ncccc2S1(=O)=O)=O	3.24962	0.826105	0.597346	Analogs that have SBi scaffold but with different functional groups	ChemDiv
M789-0643	O=C(C1=NN(c(cc2)ccc2Cl)c2ncccc2S1(=O)=O)N1CCOCC1	2.59612	0.928854	0.725675	Analogs that have SBi scaffold but with different functional groups	ChemDiv
M789-0644	O=C(C1=NN(c(cc2)ccc2Cl)c2ncccc2S1(=O)=O)N1CCSCC1	2.46655	0.836905	0.73179	Analogs that have SBi scaffold but with different functional groups	ChemDiv
M789-0652	C=CCN(CC1)CCN1C(C1=NN(c(cc2)ccc2Cl)c2ncccc2S1(=O)=O)=O	2.02606	0.902005	0.688523	Analogs that have SBi scaffold but with different functional groups	ChemDiv
M789-0923	O=C(C1=NN(c2ccccc2)c(nccc2)c2S1(=O)=O)NCc(cc1)ccc1F	1.2825	0.991014	0.754566	Analogs that have SBi scaffold but with different functional groups	ChemDiv
M789-1055	Cc(cc1)ccc1N(c1c2cccn1)N=C(C(NCc1ccccc1)=O)S2(=O)=O	1.32679	0.922233	0.799662	Analogs that have SBi scaffold but with different functional groups	ChemDiv
M789-1056	Cc1ccc(CNC(C2=NN(c3ccc(C)cc3)c(nccc3)c3S2(=O)=O)=O)cc1	1.4215	0.956966	0.755852	Analogs that have SBi scaffold but with different functional groups	ChemDiv
M789-1057	Cc(cc1)ccc1N(c1c2cccn1)N=C(C(NCc(cccc1)c1OC)=O)S2(=O)=O	1.08943	0.833571	0.688349	Analogs that have SBi scaffold but with different functional groups	ChemDiv
M789-1059	Cc(cc1)ccc1N(c1c2cccn1)N=C(C(NCc(cc1)ccc1OC)=O)S2(=O)=O	1.32727	0.887564	0.792349	Analogs that have SBi scaffold but with different functional groups	ChemDiv
M789-1060	Cc(cc1)ccc1N(c1c2cccn1)N=C(C(NCc(cccc1)c1F)=O)S2(=O)=O	1.31934	0.893041	0.737716	Analogs that have SBi scaffold but with different functional groups	ChemDiv
M789-1061	Cc(cc1)ccc1N(c1c2cccn1)N=C(C(NCc(cc1)ccc1F)=O)S2(=O)=O	1.21731	0.892935	0.783772	Analogs that have SBi scaffold but with different functional groups	ChemDiv
M789-1062	Cc(cc1)ccc1N(c1c2cccn1)N=C(C(NCc(ccc(F)c1)c1F)=O)S2(=O)=O	1.19551	0.858233	0.813805	Analogs that have SBi scaffold but with different functional groups	ChemDiv
M789-1063	Cc(cc1)ccc1N(c1c2cccn1)N=C(C(NCc1cc(F)cc(F)c1)=O)S2(=O)=O	1.20375	0.888411	0.744197	Analogs that have SBi scaffold but with different functional groups	ChemDiv
M789-1064	Cc(cc1)ccc1N(c1c2cccn1)N=C(C(NCc(cccc1)c1Cl)=O)S2(=O)=O	1.13944	0.807611	0.829172	Analogs that have SBi scaffold but with different functional groups	ChemDiv
M789-1065	Cc(cc1)ccc1N(c1c2cccn1)N=C(C(NCc1cccc(Cl)c1)=O)S2(=O)=O	1.08535	0.863594	0.819387	Analogs that have SBi scaffold but with different functional groups	ChemDiv
M789-1066	Cc(cc1)ccc1N(c1c2cccn1)N=C(C(NCc(cc1)ccc1Cl)=O)S2(=O)=O	1.12445	0.888891	0.788963	Analogs that have SBi scaffold but with different functional groups	ChemDiv
M789-1069	CC(c1ccccc1)NC(C1=NN(c2ccc(C)cc2)c(nccc2)c2S1(=O)=O)=O	1.13969	0.899377	0.823458	Analogs that have SBi scaffold but with different functional groups	ChemDiv
M789-1071	Cc(cc1)ccc1N(c1c2cccn1)N=C(C(NCCc1ccccc1)=O)S2(=O)=O	1.36539	0.858422	0.836623	Analogs that have SBi scaffold but with different functional groups	ChemDiv
M789-1073	Cc(cc1)ccc1N(c1c2cccn1)N=C(C(NCCc1cccs1)=O)S2(=O)=O	1.33129	0.968319	0.783224	Analogs that have SBi scaffold but with different functional groups	ChemDiv
M789-1078	Cc(cc1)ccc1N(c1c2cccn1)N=C(C(NCc1c(C)cccc1)=O)S2(=O)=O	1.13572	0.868578	0.750324	Analogs that have SBi scaffold but with different functional groups	ChemDiv
M789-1079	Cc(cc1)ccc1N(c1c2cccn1)N=C(C(NCc(cc1)ccc1N(C)C)=O)S2(=O)=O	1.09166	0.965798	0.77422	Analogs that have SBi scaffold but with different functional groups	ChemDiv
M789-2211	CCCCCNC(C1=NN(c(cc2)ccc2Cl)c2ncccc2S1(=O)=O)=O	1.34678	0.948345	0.693495	Analogs that have SBi scaffold but with different functional groups	ChemDiv
M789-2219	O=C(C1=NN(c(cc2)ccc2Cl)c2ncccc2S1(=O)=O)NCc1ccccc1	1.07367	0.89599	0.78771	Analogs that have SBi scaffold but with different functional groups	ChemDiv
M789-2220	Cc1ccc(CNC(C2=NN(c(cc3)ccc3Cl)c3ncccc3S2(=O)=O)=O)cc1	1.20963	0.93229	0.809415	Analogs that have SBi scaffold but with different functional groups	ChemDiv
M789-2221	O=C(C1=NN(c(cc2)ccc2Cl)c2ncccc2S1(=O)=O)NCc(cccc1)c1F	1.19393	0.882449	0.825002	Analogs that have SBi scaffold but with different functional groups	ChemDiv
M789-2222	O=C(C1=NN(c(cc2)ccc2Cl)c2ncccc2S1(=O)=O)NCc(cc1)ccc1F	1.01453	0.894146	0.798606	Analogs that have SBi scaffold but with different functional groups	ChemDiv
M789-2223	O=C(C1=NN(c(cc2)ccc2Cl)c2ncccc2S1(=O)=O)NCc1ccco1	1.15583	0.970124	0.859714	Analogs that have SBi scaffold but with different functional groups	ChemDiv
M789-2226	O=C(C1=NN(c(cc2)ccc2Cl)c2ncccc2S1(=O)=O)NCCc1ccccc1	1.07052	0.821724	0.864218	Analogs that have SBi scaffold but with different functional groups	ChemDiv
M789-2227	O=C(C1=NN(c(cc2)ccc2Cl)c2ncccc2S1(=O)=O)NCCc1cccs1	1.1955	0.866298	0.898753	Analogs that have SBi scaffold but with different functional groups	ChemDiv
M789-2231	Cc1c(CNC(C2=NN(c(cc3)ccc3Cl)c3ncccc3S2(=O)=O)=O)cccc1	1.00083	0.86652	0.798473	Analogs that have SBi scaffold but with different functional groups	ChemDiv
M789-2233	O=C(C1=NN(c(cc2)ccc2Cl)c2ncccc2S1(=O)=O)NCc1ncccc1	1.1988	0.913487	0.706585	Analogs that have SBi scaffold but with different functional groups	ChemDiv
M789-2234	O=C(C1=NN(c(cc2)ccc2Cl)c2ncccc2S1(=O)=O)NCc1cnccc1	1.17301	0.860328	0.833666	Analogs that have SBi scaffold but with different functional groups	ChemDiv
M789-2236	O=C(C1=NN(c(cc2)ccc2Cl)c2ncccc2S1(=O)=O)NCCc1ncccc1	1.11556	0.883933	0.774874	Analogs that have SBi scaffold but with different functional groups	ChemDiv
M789-2237	O=C(C1=NN(c(cc2)ccc2Cl)c2ncccc2S1(=O)=O)NCCc1cnccc1	1.43791	0.907325	0.779304	Analogs that have SBi scaffold but with different functional groups	ChemDiv
M789-2251	Cc1cccc(CNC(C2=NN(c(cc3)ccc3Cl)c3ncccc3S2(=O)=O)=O)c1	1.10726	0.913918	0.834052	Analogs that have SBi scaffold but with different functional groups	ChemDiv
8019-6502	CC(CCCC1)N1C(c1c2cccc1)=C(C(N1CCOCC1)=O)S2(=O)=O	1.46662	1.11687	1.00564	Analogs that have different scaffolds than SBi	ChemDiv
C200-5851	O=C(c1ccccc1)C1=CN(c2cccc(Cl)c2)c(cc(cc2)F)c2S1(=O)=O	0.981621	1.16564	1.00488	Analogs that have different scaffolds than SBi	ChemDiv
C200-5852	O=C(c1ccccc1)C1=CN(c2ccccc2)c(cc(cc2)F)c2S1(=O)=O	0.943336	1.10463	0.938727	Analogs that have different scaffolds than SBi	ChemDiv
C493-0141	CC(C1Sc(cccc2)c2N(Cc2cccc(Cl)c2)C1=O)C(NC1CCC(C)CC1)=O	0.84306	1.07585	0.775989	Analogs that have different scaffolds than SBi	ChemDiv
C493-0629	CC(C1Sc(cccc2)c2N(Cc(cc2)ccc2F)C1=O)C(NC1CCCCC1)=O	1.00809	1.09913	0.823965	Analogs that have different scaffolds than SBi	ChemDiv
C529-1515	CCCNC(c(cc1)cc(N(Cc2ccccc2)C(c2c3cccc2)=O)c1S3=O)=O	0.963611	1.0711	0.979852	Analogs that have different scaffolds than SBi	ChemDiv
C529-1529	CC(CC1)CCC1NC(c(cc1)cc(N(Cc2ccccc2)C(c2c3cccc2)=O)c1S3=O)=O	0.892273	1.03373	0.924449	Analogs that have different scaffolds than SBi	ChemDiv
F390-0001	O=C(c1ccccc1)C1=CN(c2ccccc2)c(cccc2)c2S1(=O)=O	0.835982	1.16333	0.940111	Analogs that have different scaffolds than SBi	ChemDiv
F390-0003	Cc(cc1)ccc1N(C=C1C(c2ccccc2)=O)c(cccc2)c2S1(=O)=O	0.896106	1.21113	0.888305	Analogs that have different scaffolds than SBi	ChemDiv
G917-0002	Cc(cc1)ccc1N(C=C1C(OC)=O)c(cccc2)c2S1(=O)=O	0.898795	1.02387	1.00685	Analogs that have different scaffolds than SBi	ChemDiv
G917-0073	Cc(cc1)ccc1N(C=C1C(OC)=O)c(cc(cc2)F)c2S1(=O)=O	0.906284	1.02246	0.991106	Analogs that have different scaffolds than SBi	ChemDiv
J014-1610	CC(C)(C)c(cc1)cc(N(C2)S(c3ccccc3)(=O)=O)c1OC2C(NC1CCCCC1)=O	1.12758	0.917715	0.825787	Analogs that have different scaffolds than SBi	ChemDiv
J087-0571	O=C(C(S(c1c2cccc1)(=O)=O)=C2Nc1ccccc1)N1CCOCC1	1.38367	1.1182	1.03809	Analogs that have different scaffolds than SBi	ChemDiv
K261-2822	CC(CC1)CCN1C(CSC(N(Cc1ccccc1)c1c2cccc1)=NS2(=O)=O)=O	0.933615	1.07588	1.08879	Analogs that have different scaffolds than SBi	ChemDiv
K788-8613	O=C(c(cc1)cc(N(Cc2cccc(Cl)c2)C(c2c3cccc2)=O)c1S3(=O)=O)NC1CCCCC1	0.900716	1.06783	1.11211	Analogs that have different scaffolds than SBi	ChemDiv
L592-1017	O=C(CN1c(cccc2)c2SC(C(N2CCCCC2)=O)C1=O)Nc1ccccc1	0.829579	1.06738	1.11703	Analogs that have different scaffolds than SBi	ChemDiv
L807-0491	Cc(cc1)cc(N(C=C2C#N)c3ccccc3)c1S2(=O)=O	0.95068	1.04262	0.990302	Analogs that have different scaffolds than SBi	ChemDiv
L807-0494	Cc(cc1)ccc1N(C=C1C#N)c(cc(C)cc2)c2S1(=O)=O	0.892273	0.976725	1.00133	Analogs that have different scaffolds than SBi	ChemDiv
L810-0003	Cc(cc1)ccc1N(C=C1C(N2CCCC2)=O)c(cccc2)c2S1(=O)=O	0.896693	1.13277	1.00131	Analogs that have different scaffolds than SBi	ChemDiv
L810-0005	Cc1cc(N(C=C2C(N3CCCC3)=O)c(cccc3)c3S2(=O)=O)cc(C)c1	0.829073	0.972793	1.05027	Analogs that have different scaffolds than SBi	ChemDiv
L810-0011	O=C(C1=CN(c2cc(CCC3)c3cc2)c(cccc2)c2S1(=O)=O)N1CCCC1	0.90381	0.995672	1.01364	Analogs that have different scaffolds than SBi	ChemDiv
L810-0040	O=C(C1=CN(c(cc2)ccc2Cl)c(cccc2)c2S1(=O)=O)N1CCCC1	0.855505	1.03337	1.03421	Analogs that have different scaffolds than SBi	ChemDiv
L810-0060	Cc1cccc(N(C=C2C(N3CCCCC3)=O)c(cccc3)c3S2(=O)=O)c1	0.851471	1.16454	1.04127	Analogs that have different scaffolds than SBi	ChemDiv
L810-0061 (SAi-004)	Cc(cc1)ccc1N(C=C1C(N2CCCCC2)=O)c(cccc2)c2S1(=O)=O	1.12284	1.31926	1.03592	Analogs that have different scaffolds than SBi	ChemDiv
L810-0067	CC(C)c(cc1)ccc1N(C=C1C(N2CCCCC2)=O)c(cccc2)c2S1(=O)=O	1.2559	1.03775	0.970542	Analogs that have different scaffolds than SBi	ChemDiv
L810-0098	O=C(C1=CN(c(cc2)ccc2Cl)c(cccc2)c2S1(=O)=O)N1CCCCC1	0.874888	1.09924	1.00157	Analogs that have different scaffolds than SBi	ChemDiv
L810-0117	CC(CC1)CCN1C(C1=CN(c2ccccc2)c(cccc2)c2S1(=O)=O)=O	0.832735	1.27374	1.04778	Analogs that have different scaffolds than SBi	ChemDiv
L810-0118	CC(CC1)CCN1C(C1=CN(c2cc(C)ccc2)c(cccc2)c2S1(=O)=O)=O	0.811051	1.14541	1.06565	Analogs that have different scaffolds than SBi	ChemDiv
L810-0119	CC(CC1)CCN1C(C1=CN(c2ccc(C)cc2)c(cccc2)c2S1(=O)=O)=O	0.866975	1.22647	0.983508	Analogs that have different scaffolds than SBi	ChemDiv
L810-0156	CC(CC1)CCN1C(C1=CN(c(cc2)ccc2Cl)c(cccc2)c2S1(=O)=O)=O	0.843074	1.07353	0.963524	Analogs that have different scaffolds than SBi	ChemDiv
L810-0175	Cc1cccc(N(C=C2C(N3CCOCC3)=O)c(cccc3)c3S2(=O)=O)c1	0.833112	1.01164	0.990344	Analogs that have different scaffolds than SBi	ChemDiv
L810-0176	Cc(cc1)ccc1N(C=C1C(N2CCOCC2)=O)c(cccc2)c2S1(=O)=O	0.849652	1.10589	1.03205	Analogs that have different scaffolds than SBi	ChemDiv
L810-0352	Cc(cc1)ccc1N(C=C1C(N2CCCC2)=O)c(cc(cc2)F)c2S1(=O)=O	0.864672	1.27208	1.03747	Analogs that have different scaffolds than SBi	ChemDiv
L810-0353	Cc(cc1)ccc1N(C=C1C(N2CCCC2)=O)c(cc(cc2)Cl)c2S1(=O)=O	0.860432	1.3495	1.05823	Analogs that have different scaffolds than SBi	ChemDiv
L810-0596	Cc1cccc(N(C=C2C(N3CCCCC3)=O)c(cc(cc3)F)c3S2(=O)=O)c1	0.840734	1.30699	1.03571	Analogs that have different scaffolds than SBi	ChemDiv
L810-0597	Cc1cccc(N(C=C2C(N3CCCCC3)=O)c(cc(cc3)Cl)c3S2(=O)=O)c1	1.09803	1.16824	0.955954	Analogs that have different scaffolds than SBi	ChemDiv
L810-0600 (SAi-002)	Cc(cc1)ccc1N(C=C1C(N2CCCCC2)=O)c(cc(cc2)F)c2S1(=O)=O	1.29406	1.37706	1.00251	Analogs that have different scaffolds than SBi	ChemDiv
L810-0601 (SAi-001)	Cc(cc1)ccc1N(C=C1C(N2CCCCC2)=O)c(cc(cc2)Cl)c2S1(=O)=O	0.992263	1.48538	1.03991	Analogs that have different scaffolds than SBi	ChemDiv
L811-0103	CCc(cc1)ccc1N(C=C1C(OC)=O)c(cc(c(F)c2)N3CCCC3)c2S1(=O)=O	0.934601	1.0142	1.05831	Analogs that have different scaffolds than SBi	ChemDiv
M786-2431	Cc(cc1)ccc1N(c(cc1)c2cc1F)N=C(C(NCc1cnccc1)=O)S2(=O)=O	2.10923	0.921461	0.962605	Analogs that have different scaffolds than SBi	ChemDiv
L811-0317	CC(CCC1)CN1c(c(F)c1)cc(N(C2CC2)C=C2C(OC)=O)c1S2(=O)=O	0.942703	0.978599	1.0651	Analogs that have different scaffolds than SBi	ChemDiv
M786-2979 (Si-001)	N#CCN(c1c2cccc1)N=C(C(N1CCCCC1)=O)S2(=O)=O	2.36932	1.25594	1.06629	Analogs that have different scaffolds than SBi	ChemDiv
M786-2982	Cc1cccc(CN(c2c3cccc2)N=C(C(N2CCCCC2)=O)S3(=O)=O)c1	0.945392	0.948594	0.942294	Analogs that have different scaffolds than SBi	ChemDiv
M786-2983	Cc1ccc(CN(c2c3cccc2)N=C(C(N2CCCCC2)=O)S3(=O)=O)cc1	0.935582	1.00848	0.999045	Analogs that have different scaffolds than SBi	ChemDiv
M786-3024	CCCCN(c1c2cccc1)N=C(C(N1CCC(C)CC1)=O)S2(=O)=O	0.806002	1.0009	1.03824	Analogs that have different scaffolds than SBi	ChemDiv
M786-3135	CC(C)CCN(c1c2cccc1)N=C(C(N1CCOCC1)=O)S2(=O)=O	0.930406	1.02095	1.063	Analogs that have different scaffolds than SBi	ChemDiv
M786-3149	Cc1ccc(CN(c2c3cccc2)N=C(C(N2CCOCC2)=O)S3(=O)=O)cc1	0.940034	1.00284	1.07517	Analogs that have different scaffolds than SBi	ChemDiv
M786-3347	Cc(cc1)cc(N(Cc2ccccc2)N=C2C(N3CCCCC3)=O)c1S2(=O)=O	0.941706	1.00146	0.956055	Analogs that have different scaffolds than SBi	ChemDiv
M786-3350	Cc1ccc(CN(c2c3ccc(C)c2)N=C(C(N2CCCCC2)=O)S3(=O)=O)cc1	1.05255	1.00042	0.868874	Analogs that have different scaffolds than SBi	ChemDiv
M786-3351	Cc(cc1)cc(N(Cc2ccc(C=C)cc2)N=C2C(N3CCCCC3)=O)c1S2(=O)=O	1.26144	1.28055	0.964352	Analogs that have different scaffolds than SBi	ChemDiv
M786-4523	O=C(C1=NN(Cc(cc2)ccc2F)c(ccc(Cl)c2)c2S1(=O)=O)N1CCOCC1	0.897067	1.05973	1.05801	Analogs that have different scaffolds than SBi	ChemDiv
P563-1020	O=C(C1=C(CCC2)N2c(ccc(F)c2)c2S1(=O)=O)NCc1ccccc1	0.881989	1.09321	1.05294	Analogs that have different scaffolds than SBi	ChemDiv
P563-1488	COc1c(CNC(C2=C(CCC3)N3c(cccc3)c3S2(=O)=O)=O)cccc1	0.984353	1.08891	1.04647	Analogs that have different scaffolds than SBi	ChemDiv
